# Mass spectrometry-based multi-omics identifies metabolic signatures of sarcopenia in rhesus monkey skeletal muscle

**DOI:** 10.1101/2023.07.31.551315

**Authors:** Melissa R. Pergande, Katie J. Osterbauer, Kevin M. Buck, David S. Roberts, Nina N. Wood, Priya Balasubramanian, Morgan W. Mann, Kalina J. Rossler, Gary M. Diffee, Ricki J. Colman, Rozalyn M. Anderson, Ying Ge

## Abstract

Sarcopenia is a progressive disorder characterized by age-related loss of skeletal muscle mass and function. Although significant progress has been made over the years to identify the molecular determinants of sarcopenia, the precise mechanisms underlying the age-related loss of contractile function remains unclear. Advances in ‘omics’ technologies, including mass spectrometry-based proteomic and metabolomic analyses, offer great opportunities to better understand sarcopenia. Herein, we performed mass spectrometry-based analyses of the vastus lateralis from young, middle-aged, and older rhesus monkeys to identify molecular signatures of sarcopenia. In our proteomic analysis, we identified numerous proteins that change with age, including those involved in adenosine triphosphate and adenosine monophosphate metabolism as well as fatty acid beta oxidation. In our untargeted metabolomic analysis, we identified multiple metabolites that changed with age largely related to energy metabolism including fatty acid beta oxidation. Pathway analysis of age-responsive proteins and metabolites revealed changes in muscle structure and contraction as well as lipid, carbohydrate, and purine metabolism. Together, this study discovers new metabolic signatures and offer new insights into the molecular mechanism underlying sarcopenia for the evaluation and monitoring of therapeutic treatment of sarcopenia.

Graphical Abstract
