## Supplementary material for "Mass spectrometry-based multi-omics identifies metabolic signatures of sarcopenia in rhesus monkey skeletal muscle": Table S2 Altered Proteins GO Term Analysis

### Sheet: GOTermAnalysis
Biological Process (Old/Young)	p-value (FDR)	# Proteins Mapped	Protein Names
monocarboxylic acid catabolic process (GO:0072329)	5.79e-06	6	HADHA (Log2 0.355), FAH (Log2 -0.476), HADHB (Log2 0.359), ECI1 (Log2 0.563), ECHDC1 (Log2 -0.462), PGD (Log2 -0.371)
lipid oxidation (GO:0034440)	1.04e-05	5	HADHA (Log2 0.355), HADHB (Log2 0.359), ECI (Log2 0.563), ECHDC1 (Log2 -0.462), ALOX15 (Log2 -0.876)
glucose 6-phosphate metabolic process (GO:0051156)	1.88e-05	4	HK1 (Log2 0.433), TKT (Log2 -1.07) ,G6PD (Log2 -0.651) ,PGD (Log2 -0.371)
myofibril assembly (GO:0030239)	3.2e-05	4	TNNT1 (Log2 2.02), PGM5 (Log2 0.794), LMOD1 (Log2 -0.456),CSRP3 (Log 2 0.765)
fatty acid beta-oxidation (GO:0006635)	3.62e-05	4	HADHA (Log2 0.355), HADHB (Log2 0.359), ECI1(Log2 0.563), ECHDC1 (Log2 -0.462)
cellular component assembly involved in morphogenesis (GO:0010927)	0.00457	4	TNNT1 (Log2 2.12), PGM5 (Log2 0.794), LMOD1 (Log2 -0.456), CSRP3 (Log 2 0.765)
NADP metabolic process (GO:0006739)	0.0095	3	TKT(Log2 -1.07),G6PD(Log2 -0.651), PGD (Log2 -0.371)
cardiac muscle contraction (GO:0060048)	0.0205	3	MLY2 (Log2 1.66),CASQ2 (Log2 1.43),CSRP3 (Log 2 0.765)
unsaturated fatty acid metabolic process (GO:0033559)	0.0319	3	AKR1C1 (Log2 -0.759),PTGIS (Log2 -0.77) , ALOX15 (Log2 -0.876)
chaperone cofactor-dependent protein refolding (GO:0051085)	0.0322	3	HSPE1 (Log2 -0.568),HSPA8 (Log2 -0.423), HSPA1A (Log2 0.373)
Biological Process (Old/Middle)	p-value (FDR)	# Proteins Mapped	Protein Names
muscle cell development (GO:0055001)	1.47e-08	9	TNNT1 (Log2 -0.558), ACTN1 (Log 2 -1.87), LMOD1 (Log2 -1.13), ACTN3 (Log2 0.57), CSRP3 (Log2 -1.22), MYL9 (Log2 -1.48), ACTN4 (Log2 -1.3), NRAP (Log2 -0.479), CSRP1 (Log2 -2.83)
muscle cell differentiation (GO:0042692)	4.48e-08	9	TNNT1 (Log2 -0.558), ACTN1 (Log 2 -1.87), LMOD1 (Log2 -1.13), ACTN3 (Log2 0.57), CSRP3 (Log2 -1.22), MYL9 (Log2 -1.48), ACTN4 (Log2 -1.3), NRAP (Log2 -0.479), CSRP1 (Log2 -2.83)
myofibril assembly (GO:0030239)	1.25e-05	6	TNNT1 (Log2 -0.558),LMOD1 (Log2 -1.13), CSRP3 (Log2 -1.22), MYL9 (Log2 -1.48), NRAP (Log2 -0.479), CSRP1 (Log2 -2.83)
striated muscle cell development (GO:0055002)	1.46e-05	6	TNNT1 (Log2 -0.558),LMOD1 (Log2 -1.13), CSRP3 (Log2 -1.22), MYL9 (Log2 -1.48), NRAP (Log2 -0.479), CSRP1 (Log2 -2.83)
cellular component assembly involved in morphogenesis (GO:0010927)	2.11e-05	6	TNNT1 (Log2 -0.558),LMOD1 (Log2 -1.13), CSRP3 (Log2 -1.22), MYL9 (Log2 -1.48), NRAP (Log2 -0.479), CSRP1 (Log2 -2.83)
striated muscle cell differentiation (GO:0051146)	4.67e-05	6	TNNT1 (Log2 -0.558),LMOD1 (Log2 -1.13), CSRP3 (Log2 -1.22), MYL9 (Log2 -1.48), NRAP (Log2 -0.479), CSRP1 (Log2 -2.83)
actomyosin structure organization (GO:0031032)	0.000195	6	TNNT1 (Log2 -0.558),LMOD1 (Log2 -1.13), CSRP3 (Log2 -1.22), MYL9 (Log2 -1.48), NRAP (Log2 -0.479), CSRP1 (Log2 -2.83)
sarcomere organization (GO:0045214)	0.00508	3	TNNT1 (Log2 -0.558),CSRP3 (Log2 -1.22), CSRP1 (Log2 -2.83)
carboxylic acid biosynthetic process (GO:0046394)	0.0287	5	APIP(Log2 0.509),GGT5 (Log2 -1.09), ACLY (Log2 -0.726), FASN (Log2 -1.71), PTGIS (Log2 -1.65)
signal transduction (GO:0007165)	0.0305	4	CD44 (-0.814), ITGA6 (Log2 -0.888), MYOC (Log2 1.33), ZYX (Log2 -1.05)
Biological Process (Middle/Young)	p-value (FDR)	# Proteins Mapped	Protein Names
myofibril assembly (GO:0030239)	1.05e-08	12	TNNT1 (Log2 2.68),TMOD4 (Log2 -0.416), PGM5 (Log2 1.3), LMOD1 (Log2 0.674),CSRP3 (Log2 1.98),TNNT3 (Log2 -0.388), MYL9 (Log2 1.52), NRAP (Log2 0.542), LMOD2 (Log2 0.586), CSRP1 (Log2 2.67), NEBL (Log2 -1.08), CSRP2 (Log2 0.961)
sarcomere organization (GO:0045214)	0.000493	5	TNNT1 (Log2 2.68),CSRP3 (Log2 1.98),TNNT3 (Log2 -0.388),CSRP1 (Log2 2.67),CSRP2 (Log2 0.961)
lipid oxidation (GO:0034440)	0.00255	7	HADHA (Log2 0.413), ECHS1 (Log2 0.43), HADHB (Log2 0.487), ECHDC1(Log2 -0.526), ALOX15 (Log2 -0.35), ACAA2 (Log2 0.596)
actin filament depolymerization (GO:0030042)	0.00364	6	ADD3 (Log2 0.535), DSTN (Log2 1.63), WDR1 (Log2 0.244),TWF2 (Log2 0.291),CAPZB (Log2 -0.352), ADD1 (Log2 0.466)
fatty acid beta-oxidation (GO:0006635)	0.00417	6	HADHA (Log2 0.413), ECHS1 (Log2 0.43), HADHB (Log2 0.487), ECHDC1(Log2 -0.526), ACAA2 (Log2 0.596)
unsaturated fatty acid metabolic process (GO:0033559)	0.0169	5	AKR1C1 (Log2 -0.262), PTGR2 (Log2 -0.547), PTGIS (Log2 0.881), ALOX15 (Log2 -0.35), PTGR1 (Log2 0.633)
ATP metabolic process (GO:0046034)	0.0299	8	ENO3 (Log2 -0.733),UQCRQ (Log2 0.388), HK2 (Log2 1.08), SDHC (Log2 0.389),TPI1(Log2 -0.689), SDHD (Log2 0.464), ATP5PD (Log2 0.502)
pyrimidine nucleobase catabolic process (GO:0006208)	0.0374	3	DPYSL3 (Log2 0.473), DPYSL4 (Log2 0.415), ALDH6A1 (Log2 0.622)
AMP metabolic process (GO:0046033)	0.0461	3	AMPD1 (Log2 -0.462), ADSS1 (Log2 -0.432), ADSL (Log2 -0.372)
IMP metabolic process (GO:0046040)	0.0464	3	AMPD1 (Log2 -0.462), ADSS1 (Log2 -0.432), ATIC (Log2 -0.45)
